# There is an “I” in team: individual improvements in supercharged cellulase cocktail facilitates cooperative cellulose degradation

**DOI:** 10.1101/2025.10.16.682856

**Authors:** Antonio DeChellis, Samantha Shimabukuro, Sumay Trivedi, Reena Lubowski, Bhargava Nemmaru, Shishir P. S. Chundawat

## Abstract

Lignocellulosic biomass is a vastly abundant renewable carbon source for biofuel production but its conversion to fermentable sugars is significantly hindered by an inherent recalcitrance to enzymatic degradation. Pretreatment technologies are successful in alleviating some challenges related to substrate recalcitrance, yet enzymes like cellulases still exhibit poor activity on highly crystalline and insoluble cellulose. Both cellulose and lignin present several issues with productive enzyme binding and efficient catalytic turnover. To address these bottlenecks, we employed protein supercharging to rationally design a glycosyl hydrolase (GH) family-6 exocellulase (Cel6B) and its native fused family-2a carbohydrate binding module (CBM2a) from the thermophilic cellulolytic microbe *Thermobifida fusca*. A total of 16 supercharged variants were designed across both GH/CBM domains and a chimeric library of 32 constructs, including the native enzyme, were synthesized and expressed in *E. coli*. The entire library of supercharged enzymes was tested for activity on several cellulosic substrates to identify one key construct, D5 CBM2a – WT Cel6B, that had a positively supercharged CBM2a that showed 2-3-fold higher activity on all substrates tested at pH 5.5. Purified enzyme assays confirmed that exocellulases behave quite different from their endocellulase counterparts when supercharged using similar protocols. Still, the purified D5 CBM2a – WT Cel6B mutant showed a 2.3-fold improvement in specific activity compared to native enzyme on crystalline cellulose. Analysis of melt curves depict that, while all other constructs tested have one distinct melt peak near the expected CBM melting point, domain melting is decoupled for the D5 CBM2a mutant. This effect reveals an intrinsic melting temperature of the Cel6B CD nearly 18 °C higher than the coupled melting temperature of the full-length enzyme. This unexpected catalytic domain stabilization effect of supercharged CBM2a domain is likely the driving force for activity improvements seen for this exocellulase that is otherwise prone to stalling and denaturation on the cellulose surface during processive catalytic turnover cycles. When combining this supercharged exocellulase construct with its endocellulase counterpart, our results show that supercharged enzymes that show the highest activity alone, produced the best synergistic partners. This study highlights another successful implementation of protein supercharging strategy for cellulases and provides another key piece towards building an effective synergistic cellulase cocktail for lignocellulosic biomass deconstruction.
