## Supplementary material for "There is an “I” in team: individual improvements in supercharged cellulase cocktail facilitates cooperative cellulose degradation": SI Sequences and Data

### Sheet: Sequences
Supplementary Information (SI) Sequences There is an "I" in team: individual improvements in supercharged cellulase cocktail facilitates cooperative cellulose degradation Antonio DeChellis1, Samantha Shimabukuro1, Sumay Trivedi1, Reena Lubowski1, Bhargava Nemmaru1, Shishir P. S. Chundawat1* 1Department of Chemical and Biochemical Engineering, Rutgers University, NJ, USA Corresponding Author: Shis…
Enzyme Name				Nucleotide Sequence													Amino Acid Sequence
WT CBM2a WT Cel6B				accatggcacatcaccaccaccatcacgtgggtaccGCTCCGGCAAACGCGGCGGGATGCAGCGTTGATTATACGGTTAATTCTTGGGGTACGGGGTTTACAGCTAATGTCACTATAACCAATCTGGGTTCTGCAATAAATGGTTGGACCTTGGAGTGGGATTTCCCCGGCAATCAACAAGTCACAAATTTATGGAACGGTACGTACACACAATCCGGACAGCATGTATCCGTGAGCAACGCCCCTTACAATGCTTCCATACCGGCAAACGGGACTGTCGAGTTCGGATTCAACGGTTCATATTCAGGTTCTAATGATATCCCATCATCTTTCAAACTCAACGGCGTTACATGCGATGGAAGCGATGATCCGGACCCAGAACCTAGTCCAAGTCCGTCT…													APANAAGCSVDYTVNSWGTGFTANVTITNLGSAINGWTLEWDFPGNQQVTNLWNGTYTQSGQHVSVSNAPYNASIPANGTVEFGFNGSYSGSNDIPSSFKLNGVTCDGSDDPDPEPSPSPSPSPSPTDPDEPGGPTNPPTNPGEKVDNPFEGAKLYVNPVWSAKAAAEPGGSAVANESTAVWLDRIGAIEGNDSPTTGSMGLRDHLEEAVRQSGGDPLTIQVVIYNLPGRDCAALASNGELGPDELDRYKSEYIDPIADIMWDFADYENLRIVAIIEIDSLPNLVTNVGGNGGTELCAYMKQNGGYVNGVGYALRKLGEIPNVYNYIDAAHHGWIGWDSNFGPSVDIFYEAANASGSTVDYVHGFISNTANYSATVEPYLDVNGTVNGQLIRQSKWVDW…
WT CBM2a D8 Cel6B				accatggcacatcaccaccaccatcacgtgggtaccGCTCCTGCCAACGCAGCAGGCTGTTCTGTGGATTATACAGTGAACAGTTGGGGCACAGGATTTACGGCTAATGTGACTATTACAAACCTGGGCTCTGCCATTAATGGTTGGACACTGGAGTGGGATTTCCCAGGCAATCAGCAGGTAACGAATTTGTGGAACGGAACCTATACCCAATCAGGACAGCACGTATCTGTCAGCAATGCCCCCTATAACGCGAGTATTCCGGCGAACGGAACGGTGGAATTCGGTTTTAATGGTTCATATTCCGGATCAAACGACATTCCCTCATCTTTTAAATTGAATGGTGTCACCTGTGACGGATCTGACGATCCGGATCCGGAGCCGTCTCCGTCGCCTAGC…													APANAAGCSVDYTVNSWGTGFTANVTITNLGSAINGWTLEWDFPGNQQVTNLWNGTYTQSGQHVSVSNAPYNASIPANGTVEFGFNGSYSGSNDIPSSFKLNGVTCDGSDDPDPEPSPSPSPSPSPTDPDEPGGPTNPPTNPGKKVKNPFKGAKLYVNPVWSAKAAAEPGGSAVAKESTAVWLDRIGAIEGNDSPTTGSMGLRDHLKEAVRQSGGKPLTIQVVIYNLPGRDCAALASNGELGPDELDRYKSEYIDPIAKIMWKFAKYKNLRIVAIIEIDSLPNLVTNVGGNGGTKLCAYMKKNGGYVNGVGYALRKLGKIPNVYNYIDAAHHGWIGWKSNFGPSVKIFYEAANASGSTVKYVHGFISNTANYSATVEPYLKVKGTVKGQLIRKSKWVDW…
WT CBM2a D7 Cel6B				accatggcacatcaccaccaccatcacgtgggtaccGCGCCTGCGAATGCAGCCGGATGCTCTGTGGATTATACAGTGAACTCATGGGGAACGGGCTTCACGGCAAATGTGACAATTACGAATCTGGGATCTGCGATTAATGGTTGGACGCTTGAATGGGACTTCCCCGGTAATCAGCAAGTGACAAACCTGTGGAACGGCACATATACGCAAAGTGGCCAGCACGTCAGTGTATCTAATGCACCGTATAATGCATCAATTCCTGCAAACGGTACTGTTGAATTTGGCTTTAATGGTTCTTATTCCGGCAGCAATGATATTCCGTCTTCCTTCAAACTCAACGGGGTGACCTGCGATGGTAGCGATGATCCGGATCCAGAGCCGTCCCCTTCACCTTCT…													APANAAGCSVDYTVNSWGTGFTANVTITNLGSAINGWTLEWDFPGNQQVTNLWNGTYTQSGQHVSVSNAPYNASIPANGTVEFGFNGSYSGSNDIPSSFKLNGVTCDGSDDPDPEPSPSPSPSPSPTDPDEPGGPTNPPTNPGKKVKNPFKGAKLYVNPVWSAKAKAEPGGSKVAKESTAVWLDRIGAIEGNDSPTTGSMGLRDHLEEAVRQSGGKPLTIQVVIYNLPGRDCAALASNGELGPDELDRYKSEYIDPIAKIMWDFAKYKNLRIVAIIEIDSLPNLVTNVGGNGGTKLCAYMKKKGGYVNGVGYALRKLGEIPNVYNYIDAAHHGWIGWDSNFGPSVDIFYEAANASGSTVDYVHGFISNTANYSATVEPYLDVNGKVKGRLIRQSKWVDW…
WT CBM2a D6 Cel6B				accatggcacatcaccaccaccatcacgtgggtaccGCTCCCGCGAATGCAGCTGGATGCTCAGTCGATTATACGGTTAATTCTTGGGGCACTGGGTTTACGGCAAACGTGACCATAACTAATCTGGGCAGTGCCATCAACGGCTGGACCCTGGAGTGGGATTTTCCTGGGAATCAGCAAGTTACAAACCTCTGGAACGGGACGTATACTCAGAGTGGACAACACGTTAGCGTCAGTAATGCGCCGTACAACGCCAGTATCCCCGCAAATGGGACTGTGGAATTTGGCTTCAACGGTAGTTACTCGGGTTCGAATGATATTCCGTCATCATTCAAACTCAATGGCGTCACATGTGACGGTTCTGACGACCCGGATCCCGAACCTTCTCCTTCACCGAGC…													APANAAGCSVDYTVNSWGTGFTANVTITNLGSAINGWTLEWDFPGNQQVTNLWNGTYTQSGQHVSVSNAPYNASIPANGTVEFGFNGSYSGSNDIPSSFKLNGVTCDGSDDPDPEPSPSPSPSPSPTDPDEPGGPTNPPTNPGKKVDNPFEGAKLYVNPVWSAKAAAEPGGSAVANESTAVWLDRIGAIKGNKSPTTGSMGLRDHLEEAVRQSGGKPLTIQVVIYNLPGRDCAALASNGELGPDELDRYKSEYIDPIADIMWKFAKYKNLRIVAIIEIDSLPNLVTNVGGKGGTKLCAYMKKNGGYVNGVGYALRKLGEIPNVYNYIDAAHHGWIGWDSNFGPSVKIFYEAANASGSTVDYVHGFISNTANYSATVEPYLDVNGTVKGQLIRQSKWVDW…
WT CBM2a D5 Cel6B				accatggcacatcaccaccaccatcacgtgggtaccGCACCGGCGAATGCCGCAGGGTGCTCAGTAGATTATACTGTAAATTCATGGGGTACGGGATTTACCGCGAATGTGACTATTACTAACCTGGGATCGGCAATTAACGGGTGGACGTTGGAGTGGGATTTTCCAGGTAATCAGCAGGTTACTAATTTATGGAACGGCACTTACACCCAGTCTGGTCAACACGTGTCAGTCAGCAACGCTCCCTACAATGCAAGTATTCCGGCGAATGGGACGGTGGAATTTGGTTTCAATGGTTCTTATAGCGGATCAAACGATATTCCGTCGTCTTTTAAATTAAATGGGGTCACCTGTGATGGCAGTGATGATCCGGATCCTGAGCCGTCCCCCTCACCGTCC…													APANAAGCSVDYTVNSWGTGFTANVTITNLGSAINGWTLEWDFPGNQQVTNLWNGTYTQSGQHVSVSNAPYNASIPANGTVEFGFNGSYSGSNDIPSSFKLNGVTCDGSDDPDPEPSPSPSPSPSPTDPDEPGGPTNPPTNPGEKVDNPFEGAKLYVNPVWSAKAAAEPGGSAVANESTAVWLDRIGAIEGNDSPTTGSMGLRDHLEEAVRQSGGKPLTIQVVIYNLPGRDCAALASNGELGPDELDRYKSEYIDPIAKIMWDFADYENLRIVAIIEIDSLPNLVTNVGGNGGTELCAYMKKKGGYVNGVGYALRKLGEIPNVYNYIDAAHHGWIGWKSNFGPSVDIFYEAANASGSTVDYVHGFISNTANYSATVEPYLDVNGTVNGRLIRQSKWVDW…
WT CBM2a D4 Cel6B				accatggcacatcaccaccaccatcacgtgggtaccGCCCCAGCAAATGCAGCGGGTTGTAGCGTGGATTATACGGTAAATAGTTGGGGTACGGGCTTCACCGCGAATGTGACAATCACGAATCTCGGTAGCGCAATTAACGGGTGGACCCTGGAATGGGATTTCCCCGGAAACCAACAGGTGACCAATCTGTGGAACGGCACATATACTCAGAGTGGACAGCATGTCAGCGTTAGCAATGCACCGTATAACGCGTCTATACCTGCGAATGGCACGGTAGAATTCGGGTTTAATGGCAGCTATTCGGGTTCAAACGATATACCGAGCTCCTTTAAGCTTAATGGTGTGACATGTGATGGCAGCGATGACCCTGATCCGGAACCTTCTCCGTCCCCATCG…													APANAAGCSVDYTVNSWGTGFTANVTITNLGSAINGWTLEWDFPGNQQVTNLWNGTYTQSGQHVSVSNAPYNASIPANGTVEFGFNGSYSGSNDIPSSFKLNGVTCDGSDDPDPEPSPSPSPSPSPTDPDEPGGPTNPPTNPGEKVDNPFEGAKLYVNPVWSAKAAAEPGGSAVADESTAVWLDRIGAIEGNDSPTTGSMGLRDHLEEAVRQSGGDPLTIQVVIYNLPGRDCAALASNGELGPDELDRYKSEYIDPIADIMWDFADYENLRIVAIIEIDSLPNLVTNVGGNGGTELCAYMKDEGGYVNGVGYALRKLGEIPNVYNYIDAAHHGWIGWDSNFGPSVDIFYEAANASGSTVDYVHGFISNTANYSATVEPYLDVNGTVDGELIRQSKWVDW…
WT CBM2a D3 Cel6B				accatggcacatcaccaccaccatcacgtgggtaccGCTCCAGCCAACGCAGCGGGCTGCTCCGTAGACTATACCGTGAATAGTTGGGGCACCGGTTTTACCGCGAACGTGACGATAACAAATCTTGGAAGTGCCATTAATGGTTGGACACTAGAGTGGGATTTTCCAGGGAATCAACAAGTGACAAATCTGTGGAACGGCACATATACACAGAGTGGCCAGCACGTTAGCGTAAGCAATGCACCGTATAATGCGTCTATTCCGGCTAACGGTACTGTCGAGTTTGGGTTTAATGGTTCGTATTCCGGATCAAACGATATCCCGAGTAGCTTTAAACTCAATGGTGTCACATGTGATGGTTCGGATGACCCAGATCCAGAACCAAGTCCAAGTCCGAGT…													APANAAGCSVDYTVNSWGTGFTANVTITNLGSAINGWTLEWDFPGNQQVTNLWNGTYTQSGQHVSVSNAPYNASIPANGTVEFGFNGSYSGSNDIPSSFKLNGVTCDGSDDPDPEPSPSPSPSPSPTDPDEPGGPTNPPTNPGEKVDNPFEGAKLYVNPVWSAKAAAEPGGSAVADESTAVWLDRIGAIEGNDSPTTGSMGLRDHLEEAVEQSGGDPLTIQVVIYNLPGRDCAALASNGELGPDELDRYKSEYIDPIADIMWDFADYEDLRIVAIIEIDSLPNLVTNVGGNGGTELCAYMKERGGYVNGVGYALRELGEIPNVYNYIDAAHHGWIGWDSNFGPSVDIFYEAANASGSTVDYVHGFISNTANYSATVEPYLDVDGTVDGQLIRQSKWVDW…
WT CBM2a D2 Cel6B				accatggcacatcaccaccaccatcacgtgggtaccGCTCCAGCTAATGCGGCTGGTTGTTCCGTGGATTATACCGTTAACTCATGGGGAACTGGCTTCACTGCGAATGTCACAATTACCAATTTAGGATCCGCCATTAATGGCTGGACACTGGAATGGGACTTTCCTGGTAATCAGCAGGTAACTAATCTATGGAATGGGACGTATACCCAGTCTGGCCAGCATGTCAGTGTGTCTAATGCTCCGTACAACGCTAGCATTCCGGCCAACGGCACTGTGGAATTCGGATTTAATGGTAGTTATTCAGGTAGTAACGACATTCCTTCTTCCTTCAAACTGAACGGTGTTACATGCGACGGTTCAGATGACCCCGATCCGGAACCTAGCCCATCCCCGTCA…													APANAAGCSVDYTVNSWGTGFTANVTITNLGSAINGWTLEWDFPGNQQVTNLWNGTYTQSGQHVSVSNAPYNASIPANGTVEFGFNGSYSGSNDIPSSFKLNGVTCDGSDDPDPEPSPSPSPSPSPTDPDEPGGPTNPPTNPGEKDDNPFEGAKLYVNPVWSDKAADEPGGEDVADESTAVWLDRIGAIEGNDSPTTGSMGLRDHLEEAVRQSGGDPLTIQVVIYNLPGRDCAALASNGELGPDELDRYKSEYIDPIADIMWDFADYENLRIVAIIEIDSLPNLVTNVGGDGGTELCAYMKDEGGYVNGVGYALRKLGEIPNVYNYIDAAHHGWIGWDDNFGPSVDIFYEAANASGSTVDYVHGFISNTANYSATVEPYLDVDGEVDGEEIRQSKWVDW…
WT CBM2a D1 Cel6B				accatggcacatcaccaccaccatcacgtgggtaccGCTCCGGCTAATGCGGCAGGCTGCTCTGTTGATTACACGGTGAATAGTTGGGGGACCGGCTTCACTGCGAATGTCACCATAACAAACCTTGGTTCTGCGATTAATGGTTGGACATTAGAATGGGATTTCCCTGGGAATCAGCAGGTGACAAACCTATGGAATGGAACTTATACACAGAGCGGGCAACATGTGAGCGTCTCAAATGCACCTTATAATGCCTCTATCCCAGCGAATGGTACAGTAGAATTCGGCTTCAATGGGAGCTATAGCGGTAGTAATGACATCCCGTCTAGTTTTAAGTTGAACGGGGTTACATGCGACGGAAGTGACGATCCGGACCCGGAGCCGTCGCCAAGCCCAAGC…													APANAAGCSVDYTVNSWGTGFTANVTITNLGSAINGWTLEWDFPGNQQVTNLWNGTYTQSGQHVSVSNAPYNASIPANGTVEFGFNGSYSGSNDIPSSFKLNGVTCDGSDDPDPEPSPSPSPSPSPTDPDEPGGPTNPPTNPGEKVDNPFEGAELYVNPVWSAKAAAEPGGSAVADESTAVWLDRIGAIEGNDSPTTGSMGLEDHLEEAVEQSGGDPLTIQVVIYNLPGRDCAALASNGELGPDELDKYKSEYIDPIADIMWDFADYEDLRIVAIIEIDSLPNLVTNVGGDGGTELCAYMEENGGYVNGVGYALEKLGEIPNVYNYIDAAHHGWIGWDSNFGPSVDIFYEAANASGSTVDYVHGFISNTANYSATVEPYLDVDGTVDGELIRESEWVDW…
D8 CBM2a WT Cel6B				accatggcacatcaccaccaccatcacgtgggtaccGCGCCAGCCAATGCGGCGGGCTGTTCGGTCGACTACACAGTCAAAAGCTGGGGCACCGGATTTACCGCGAATGTAAGGATCACAAACCTGGGTTCGGCTATTAACGGCTGGACTCTCGAATGGAAATTTCCCGGCAACCAGCAAGTAACCAATCTGTGGAATGGGACTTATACACAATCTGGCAAAAAAGTCCGTGTCAGCAACGCGCCGTACAATGCCTCAATTCCCGCCAATGGTACAGTAGAATTCGGCTTTAACGGAAGTTACAGAGGCTCTAACGATATTCCATCGAGCTTTAAACTGAAAGGTGTAACGTGTGACGGCTCCGACGATCCGGATCCTGAACCGTCACCGAGCCCCTCC…													APANAAGCSVDYTVKSWGTGFTANVRITNLGSAINGWTLEWKFPGNQQVTNLWNGTYTQSGKKVRVSNAPYNASIPANGTVEFGFNGSYRGSNDIPSSFKLKGVTCDGSDDPDPEPSPSPSPSPSPTDPDEPGGPTNPPTNPGEKVDNPFEGAKLYVNPVWSAKAAAEPGGSAVANESTAVWLDRIGAIEGNDSPTTGSMGLRDHLEEAVRQSGGDPLTIQVVIYNLPGRDCAALASNGELGPDELDRYKSEYIDPIADIMWDFADYENLRIVAIIEIDSLPNLVTNVGGNGGTELCAYMKQNGGYVNGVGYALRKLGEIPNVYNYIDAAHHGWIGWDSNFGPSVDIFYEAANASGSTVDYVHGFISNTANYSATVEPYLDVNGTVNGQLIRQSKWVDW…
D7 CBM2a WT Cel6B				accatggcacatcaccaccaccatcacgtgggtaccGCCCCGGCCAATGCGCGCGGTTGTTCAGTAGACTATACCGTTAATTCATGGGGCACTGGTTTTACGGCGAACGTTCGTATCACCAACTTAGGCAGCGCAATAAACGGCTGGACGCTGGAATGGCGTTTCCCGGGTAATCAGCAAGTTACGAATTTATGGAACGGCACATATACTCAATCTGGTCAGCATGTTCGTGTCTCGAACGCACCTTACAACGCCAGTATTCCAAAAAACGGTACGGTAGAATTTGGCTTTAACGGTAGTTATAGTGGTAGTAATGACATTCCATCTTCGTTTAAACTTAACGGGGTCACCTGTGACGGTTCTGACGACCCCGATCCGGAGCCGAGTCCTAGCCCGTCT…													APANARGCSVDYTVNSWGTGFTANVRITNLGSAINGWTLEWRFPGNQQVTNLWNGTYTQSGQHVRVSNAPYNASIPKNGTVEFGFNGSYSGSNDIPSSFKLNGVTCDGSDDPDPEPSPSPSPSPSPTDPDEPGGPTNPPTNPGEKVDNPFEGAKLYVNPVWSAKAAAEPGGSAVANESTAVWLDRIGAIEGNDSPTTGSMGLRDHLEEAVRQSGGDPLTIQVVIYNLPGRDCAALASNGELGPDELDRYKSEYIDPIADIMWDFADYENLRIVAIIEIDSLPNLVTNVGGNGGTELCAYMKQNGGYVNGVGYALRKLGEIPNVYNYIDAAHHGWIGWDSNFGPSVDIFYEAANASGSTVDYVHGFISNTANYSATVEPYLDVNGTVNGQLIRQSKWVDW…
D7 CBM2a D7 Cel6B				accatggcacatcaccaccaccatcacgtgggtaccGCTCCTGCAAATGCCCGTGGTTGTAGCGTCGACTATACGGTAAATAGCTGGGGTACGGGATTTACGGCAAACGTGCGCATTACCAACCTGGGTTCCGCCATCAATGGTTGGACGTTAGAGTGGCGTTTTCCTGGGAACCAGCAGGTGACTAACCTATGGAATGGTACATACACTCAGTCTGGCCAACATGTACGTGTCTCTAACGCACCCTATAATGCCTCAATCCCTAAGAATGGTACAGTTGAGTTCGGTTTTAACGGGTCTTACAGTGGTTCGAATGACATTCCCTCTTCATTTAAACTTAACGGTGTGACCTGCGATGGGAGCGATGATCCAGATCCGGAACCCAGCCCATCGCCCTCG…													APANARGCSVDYTVNSWGTGFTANVRITNLGSAINGWTLEWRFPGNQQVTNLWNGTYTQSGQHVRVSNAPYNASIPKNGTVEFGFNGSYSGSNDIPSSFKLNGVTCDGSDDPDPEPSPSPSPSPSPTDPDEPGGPTNPPTNPGKKVKNPFKGAKLYVNPVWSAKAKAEPGGSKVAKESTAVWLDRIGAIEGNDSPTTGSMGLRDHLEEAVRQSGGKPLTIQVVIYNLPGRDCAALASNGELGPDELDRYKSEYIDPIAKIMWDFAKYKNLRIVAIIEIDSLPNLVTNVGGNGGTKLCAYMKKKGGYVNGVGYALRKLGEIPNVYNYIDAAHHGWIGWDSNFGPSVDIFYEAANASGSTVDYVHGFISNTANYSATVEPYLDVNGKVKGRLIRQSKWVDW…
D7 CBM2a D5 Cel6B				accatggcacatcaccaccaccatcacgtgggtaccGCACCTGCGAATGCCCGGGGATGCAGCGTAGACTATACCGTTAACAGCTGGGGCACTGGCTTCACCGCAAATGTGAGAATCACGAACCTTGGCTCAGCGATAAATGGATGGACGTTGGAATGGCGTTTTCCGGGAAACCAGCAGGTCACCAATTTATGGAATGGCACATATACGCAGTCAGGGCAACATGTTCGTGTTAGCAATGCGCCGTATAACGCGTCTATTCCTAAAAATGGAACAGTCGAATTTGGTTTCAACGGTAGCTATTCGGGTAGTAACGACATCCCCAGTTCGTTCAAACTCAACGGAGTTACATGTGATGGTAGCGATGATCCGGACCCAGAACCATCACCGAGCCCGTCT…													APANARGCSVDYTVNSWGTGFTANVRITNLGSAINGWTLEWRFPGNQQVTNLWNGTYTQSGQHVRVSNAPYNASIPKNGTVEFGFNGSYSGSNDIPSSFKLNGVTCDGSDDPDPEPSPSPSPSPSPTDPDEPGGPTNPPTNPGEKVDNPFEGAKLYVNPVWSAKAAAEPGGSAVANESTAVWLDRIGAIEGNDSPTTGSMGLRDHLEEAVRQSGGKPLTIQVVIYNLPGRDCAALASNGELGPDELDRYKSEYIDPIAKIMWDFADYENLRIVAIIEIDSLPNLVTNVGGNGGTELCAYMKKKGGYVNGVGYALRKLGEIPNVYNYIDAAHHGWIGWKSNFGPSVDIFYEAANASGSTVDYVHGFISNTANYSATVEPYLDVNGTVNGRLIRQSKWVDW…
D7 CBM2a D3 Cel6B				accatggcacatcaccaccaccatcacgtgggtaccGCGCCGGCAAATGCTCGTGGTTGCTCTGTGGACTATACGGTAAATTCATGGGGTACAGGATTTACAGCAAATGTGCGGATCACGAACCTGGGCTCGGCGATCAACGGCTGGACGCTCGAATGGAGGTTTCCTGGAAATCAACAGGTCACAAATCTCTGGAACGGGACATACACTCAGTCGGGTCAACACGTCCGTGTAAGTAATGCGCCGTACAACGCATCTATTCCAAAGAACGGCACAGTTGAATTTGGATTTAACGGCAGCTATTCAGGCTCAAATGACATTCCTAGCAGCTTTAAATTGAACGGCGTTACCTGTGATGGGTCCGATGATCCAGATCCAGAGCCTTCTCCGTCTCCGAGT…													APANARGCSVDYTVNSWGTGFTANVRITNLGSAINGWTLEWRFPGNQQVTNLWNGTYTQSGQHVRVSNAPYNASIPKNGTVEFGFNGSYSGSNDIPSSFKLNGVTCDGSDDPDPEPSPSPSPSPSPTDPDEPGGPTNPPTNPGEKVDNPFEGAKLYVNPVWSAKAAAEPGGSAVADESTAVWLDRIGAIEGNDSPTTGSMGLRDHLEEAVEQSGGDPLTIQVVIYNLPGRDCAALASNGELGPDELDRYKSEYIDPIADIMWDFADYEDLRIVAIIEIDSLPNLVTNVGGNGGTELCAYMKERGGYVNGVGYALRELGEIPNVYNYIDAAHHGWIGWDSNFGPSVDIFYEAANASGSTVDYVHGFISNTANYSATVEPYLDVDGTVDGQLIRQSKWVDW…
D7 CBM2a D1 Cel6B				accatggcacatcaccaccaccatcacgtgggtaccGCTCCGGCGAATGCACGCGGTTGCTCAGTGGATTACACTGTTAATAGCTGGGGTACGGGTTTCACCGCGAACGTTCGGATCACGAACCTGGGAAGTGCCATAAATGGGTGGACCTTAGAATGGCGATTTCCTGGTAATCAGCAAGTCACTAACTTGTGGAATGGAACGTATACACAAAGTGGTCAGCATGTCCGCGTCTCTAACGCCCCATATAATGCGTCGATTCCTAAGAATGGCACCGTAGAATTTGGGTTTAATGGAAGTTATAGTGGGTCCAACGACATTCCGAGTTCTTTCAAGCTGAATGGGGTAACATGCGATGGGTCCGATGATCCGGACCCCGAGCCAAGTCCCAGCCCTTCC…													APANARGCSVDYTVNSWGTGFTANVRITNLGSAINGWTLEWRFPGNQQVTNLWNGTYTQSGQHVRVSNAPYNASIPKNGTVEFGFNGSYSGSNDIPSSFKLNGVTCDGSDDPDPEPSPSPSPSPSPTDPDEPGGPTNPPTNPGEKVDNPFEGAELYVNPVWSAKAAAEPGGSAVADESTAVWLDRIGAIEGNDSPTTGSMGLEDHLEEAVEQSGGDPLTIQVVIYNLPGRDCAALASNGELGPDELDKYKSEYIDPIADIMWDFADYEDLRIVAIIEIDSLPNLVTNVGGDGGTELCAYMEENGGYVNGVGYALEKLGEIPNVYNYIDAAHHGWIGWDSNFGPSVDIFYEAANASGSTVDYVHGFISNTANYSATVEPYLDVDGTVDGELIRESEWVDW…
D6 CBM2a WT Cel6B				accatggcacatcaccaccaccatcacgtgggtaccGCCCCAGCGAACGCGGCGGGCTGTTCGGTGGATTATACAGTTAATAGTTGGGGTACAGGCTTTACGGCCAATGTAACCATTACCAACCTGGGGTCAGCGATAAAAGGTTGGACGCTGGAGTGGGATTTTCCGGGGAAACAACAGGTGACTAACCTGTGGAACGGCACGTACACCCAATCGGGCAAGCATGTATCTGTTTCAAACGCCCCGTATAATGCATCTATTCCGGCTAAAGGTACTGTAGAGTTTGGTTTCAATGGGTCATATTCTGGCAGCAATGATATTCCATCGTCGTTTAAACTTAATGGCGTAACCTGTGATGGCAGCGATGACCCAGATCCAGAACCATCTCCATCGCCGTCT…													APANAAGCSVDYTVNSWGTGFTANVTITNLGSAIKGWTLEWDFPGKQQVTNLWNGTYTQSGKHVSVSNAPYNASIPAKGTVEFGFNGSYSGSNDIPSSFKLNGVTCDGSDDPDPEPSPSPSPSPSPTDPDEPGGPTNPPTNPGEKVDNPFEGAKLYVNPVWSAKAAAEPGGSAVANESTAVWLDRIGAIEGNDSPTTGSMGLRDHLEEAVRQSGGDPLTIQVVIYNLPGRDCAALASNGELGPDELDRYKSEYIDPIADIMWDFADYENLRIVAIIEIDSLPNLVTNVGGNGGTELCAYMKQNGGYVNGVGYALRKLGEIPNVYNYIDAAHHGWIGWDSNFGPSVDIFYEAANASGSTVDYVHGFISNTANYSATVEPYLDVNGTVNGQLIRQSKWVDW…
D5 CBM2a WT Cel6B				accatggcacatcaccaccaccatcacgtgggtaccGCACCGGCAAACGCAGCTGGGTGTAGCGTTGATTATACCGTCAATTCCTGGGGAACCGGCTTTACGGCAAATGTAACAATAACGAATCTGGGCAGCGCGATTAACGGGTGGACCTTAGAATGGGACTTTCCTGGAAATCAGCAGGTGACGAATCTGTGGAATGGTACGTATACGCAGAGTGGCAAACATGTAAGTGTTAGTAATGCCCCATATAATGCGAGTATCCCTGCAAAGGGGACGGTAGAATTCGGCTTTAATGGTAGTTACTCGGGGTCTAATGATATCCCAAGTTCATTCAAACTTAATGGCGTGACATGCGATGGTTCGGATGATCCTGACCCAGAACCGAGCCCGTCTCCCAGC…													APANAAGCSVDYTVNSWGTGFTANVTITNLGSAINGWTLEWDFPGNQQVTNLWNGTYTQSGKHVSVSNAPYNASIPAKGTVEFGFNGSYSGSNDIPSSFKLNGVTCDGSDDPDPEPSPSPSPSPSPTDPDEPGGPTNPPTNPGEKVDNPFEGAKLYVNPVWSAKAAAEPGGSAVANESTAVWLDRIGAIEGNDSPTTGSMGLRDHLEEAVRQSGGDPLTIQVVIYNLPGRDCAALASNGELGPDELDRYKSEYIDPIADIMWDFADYENLRIVAIIEIDSLPNLVTNVGGNGGTELCAYMKQNGGYVNGVGYALRKLGEIPNVYNYIDAAHHGWIGWDSNFGPSVDIFYEAANASGSTVDYVHGFISNTANYSATVEPYLDVNGTVNGQLIRQSKWVDW…
D5 CBM2a D7 Cel6B				accatggcacatcaccaccaccatcacgtgggtaccGCTCCTGCAAATGCAGCGGGATGTAGCGTTGACTATACAGTCAATAGCTGGGGTACTGGTTTCACTGCGAACGTGACAATCACCAACCTGGGATCAGCCATTAATGGTTGGACACTGGAATGGGATTTTCCTGGCAATCAGCAGGTGACGAATCTGTGGAATGGCACATATACTCAAAGTGGTAAACACGTCTCAGTTAGTAACGCACCATACAACGCGTCCATTCCAGCCAAAGGCACAGTGGAATTTGGCTTCAACGGCTCGTACAGTGGATCAAACGACATACCCTCCAGCTTCAAATTGAATGGCGTTACCTGTGATGGGTCTGACGACCCTGACCCGGAACCGTCTCCATCACCATCC…													APANAAGCSVDYTVNSWGTGFTANVTITNLGSAINGWTLEWDFPGNQQVTNLWNGTYTQSGKHVSVSNAPYNASIPAKGTVEFGFNGSYSGSNDIPSSFKLNGVTCDGSDDPDPEPSPSPSPSPSPTDPDEPGGPTNPPTNPGKKVKNPFKGAKLYVNPVWSAKAKAEPGGSKVAKESTAVWLDRIGAIEGNDSPTTGSMGLRDHLEEAVRQSGGKPLTIQVVIYNLPGRDCAALASNGELGPDELDRYKSEYIDPIAKIMWDFAKYKNLRIVAIIEIDSLPNLVTNVGGNGGTKLCAYMKKKGGYVNGVGYALRKLGEIPNVYNYIDAAHHGWIGWDSNFGPSVDIFYEAANASGSTVDYVHGFISNTANYSATVEPYLDVNGKVKGRLIRQSKWVDW…
D5 CBM2a D5 Cel6B				accatggcacatcaccaccaccatcacgtgggtaccGCGCCCGCTAACGCAGCAGGCTGTTCGGTTGATTATACTGTCAATTCATGGGGCACCGGGTTTACTGCGAATGTGACAATAACTAACCTGGGCTCAGCCATCAACGGCTGGACACTTGAATGGGATTTCCCCGGTAATCAACAGGTAACCAATCTATGGAACGGAACTTACACTCAGAGCGGTAAACATGTTAGTGTTTCTAACGCACCTTATAATGCGTCAATTCCCGCCAAAGGGACTGTAGAATTCGGTTTCAACGGGTCTTACAGTGGCAGCAACGACATTCCGAGCAGCTTTAAACTGAACGGTGTGACGTGCGATGGTTCAGACGACCCAGATCCGGAACCCTCACCTTCACCAAGT…													APANAAGCSVDYTVNSWGTGFTANVTITNLGSAINGWTLEWDFPGNQQVTNLWNGTYTQSGKHVSVSNAPYNASIPAKGTVEFGFNGSYSGSNDIPSSFKLNGVTCDGSDDPDPEPSPSPSPSPSPTDPDEPGGPTNPPTNPGEKVDNPFEGAKLYVNPVWSAKAAAEPGGSAVANESTAVWLDRIGAIEGNDSPTTGSMGLRDHLEEAVRQSGGKPLTIQVVIYNLPGRDCAALASNGELGPDELDRYKSEYIDPIAKIMWDFADYENLRIVAIIEIDSLPNLVTNVGGNGGTELCAYMKKKGGYVNGVGYALRKLGEIPNVYNYIDAAHHGWIGWKSNFGPSVDIFYEAANASGSTVDYVHGFISNTANYSATVEPYLDVNGTVNGRLIRQSKWVDW…
D5 CBM2a D3 Cel6B				accatggcacatcaccaccaccatcacgtgggtaccGCTCCGGCCAACGCGGCCGGATGTTCAGTGGATTATACTGTGAACTCCTGGGGTACTGGGTTCACGGCTAATGTTACGATTACCAATTTGGGGTCGGCTATCAACGGCTGGACCCTGGAATGGGATTTCCCGGGCAATCAACAAGTGACAAATCTCTGGAATGGCACTTACACGCAGAGCGGGAAACATGTTAGTGTCTCAAATGCTCCTTATAACGCTAGCATCCCTGCAAAAGGAACAGTAGAATTTGGGTTCAATGGCTCCTATAGTGGTTCTAACGATATTCCTTCCAGTTTTAAGTTAAACGGCGTGACCTGCGATGGCTCTGATGATCCCGACCCGGAACCCTCACCTTCGCCTAGT…													APANAAGCSVDYTVNSWGTGFTANVTITNLGSAINGWTLEWDFPGNQQVTNLWNGTYTQSGKHVSVSNAPYNASIPAKGTVEFGFNGSYSGSNDIPSSFKLNGVTCDGSDDPDPEPSPSPSPSPSPTDPDEPGGPTNPPTNPGEKVDNPFEGAKLYVNPVWSAKAAAEPGGSAVADESTAVWLDRIGAIEGNDSPTTGSMGLRDHLEEAVEQSGGDPLTIQVVIYNLPGRDCAALASNGELGPDELDRYKSEYIDPIADIMWDFADYEDLRIVAIIEIDSLPNLVTNVGGNGGTELCAYMKERGGYVNGVGYALRELGEIPNVYNYIDAAHHGWIGWDSNFGPSVDIFYEAANASGSTVDYVHGFISNTANYSATVEPYLDVDGTVDGQLIRQSKWVDW…
D5 CBM2a D1 Cel6B				accatggcacatcaccaccaccatcacgtgggtaccGCCCCAGCCAACGCTGCAGGGTGCAGCGTAGATTATACAGTTAATAGCTGGGGGACGGGGTTTACGGCGAACGTAACCATTACAAACTTGGGCTCTGCGATTAATGGATGGACCCTGGAATGGGACTTCCCTGGAAATCAGCAAGTAACTAACTTGTGGAATGGCACATATACACAGAGCGGTAAACACGTATCCGTATCAAATGCCCCATACAACGCGTCAATTCCTGCTAAAGGGACAGTGGAATTCGGTTTTAATGGGAGTTATTCAGGTTCTAATGATATTCCATCTTCCTTCAAGCTTAATGGGGTTACGTGTGATGGCTCGGATGATCCTGACCCCGAACCGTCTCCTAGTCCTTCA…													APANAAGCSVDYTVNSWGTGFTANVTITNLGSAINGWTLEWDFPGNQQVTNLWNGTYTQSGKHVSVSNAPYNASIPAKGTVEFGFNGSYSGSNDIPSSFKLNGVTCDGSDDPDPEPSPSPSPSPSPTDPDEPGGPTNPPTNPGEKVDNPFEGAELYVNPVWSAKAAAEPGGSAVADESTAVWLDRIGAIEGNDSPTTGSMGLEDHLEEAVEQSGGDPLTIQVVIYNLPGRDCAALASNGELGPDELDKYKSEYIDPIADIMWDFADYEDLRIVAIIEIDSLPNLVTNVGGDGGTELCAYMEENGGYVNGVGYALEKLGEIPNVYNYIDAAHHGWIGWDSNFGPSVDIFYEAANASGSTVDYVHGFISNTANYSATVEPYLDVDGTVDGELIRESEWVDW…
D4 CBM2a WT Cel6B				accatggcacatcaccaccaccatcacgtgggtaccGCTCCAGCAAACGCGGCTGGGTGTTCTGTTGATTATACCGTGAATAGCTGGGGCACCGGCTTTACCGCTAATGTCACCATAACTAACTTGGGCTCCGCCATAAATGGTTGGACACTCGAATGGGATTTTCCGGGCAATCAGCAGGTCACGAATTTATGGAACGGCACATATACACAGTCAGGCGAACACGTGTCCGTATCCAATGCCCCATATAATGCCTCGATTCCGGCAGACGGTACGGTGGAATTCGGCTTTAATGGCTCCTATAGTGGCTCAAATGATATTCCTAGCTCCTTTAAACTGAATGGAGTAACTTGTGATGGTAGTGATGATCCGGATCCGGAGCCAAGTCCGTCCCCCTCT…													APANAAGCSVDYTVNSWGTGFTANVTITNLGSAINGWTLEWDFPGNQQVTNLWNGTYTQSGEHVSVSNAPYNASIPADGTVEFGFNGSYSGSNDIPSSFKLNGVTCDGSDDPDPEPSPSPSPSPSPTDPDEPGGPTNPPTNPGEKVDNPFEGAKLYVNPVWSAKAAAEPGGSAVANESTAVWLDRIGAIEGNDSPTTGSMGLRDHLEEAVRQSGGDPLTIQVVIYNLPGRDCAALASNGELGPDELDRYKSEYIDPIADIMWDFADYENLRIVAIIEIDSLPNLVTNVGGNGGTELCAYMKQNGGYVNGVGYALRKLGEIPNVYNYIDAAHHGWIGWDSNFGPSVDIFYEAANASGSTVDYVHGFISNTANYSATVEPYLDVNGTVNGQLIRQSKWVDW…
D3 CBM2a WT Cel6B				accatggcacatcaccaccaccatcacgtgggtaccGCCCCGGCGAACGCAGCTGGCTGCTCAGTTGATTACACAGTGAACTCTTGGGGCACGGGCTTTACTGCTAACGTGACCATTACAAATCTAGGCTCGGCCATTGATGGTTGGACGTTAGAGTGGGATTTCCCGGGTGATCAGCAGGTAACCAATCTTTGGAATGGGACGTACACACAGTCAGGTGAGCACGTTTCCGTAAGTAACGCGCCCTACAATGCTTCGATCCCTGCGGACGGCACGGTGGAATTTGGTTTTAATGGTTCTTATTCAGGCTCTAATGATATTCCGTCAAGCTTTAAATTGAATGGCGTGACATGTGATGGTAGCGACGATCCTGATCCGGAACCATCCCCTTCGCCGTCT…													APANAAGCSVDYTVNSWGTGFTANVTITNLGSAIDGWTLEWDFPGDQQVTNLWNGTYTQSGEHVSVSNAPYNASIPADGTVEFGFNGSYSGSNDIPSSFKLNGVTCDGSDDPDPEPSPSPSPSPSPTDPDEPGGPTNPPTNPGEKVDNPFEGAKLYVNPVWSAKAAAEPGGSAVANESTAVWLDRIGAIEGNDSPTTGSMGLRDHLEEAVRQSGGDPLTIQVVIYNLPGRDCAALASNGELGPDELDRYKSEYIDPIADIMWDFADYENLRIVAIIEIDSLPNLVTNVGGNGGTELCAYMKQNGGYVNGVGYALRKLGEIPNVYNYIDAAHHGWIGWDSNFGPSVDIFYEAANASGSTVDYVHGFISNTANYSATVEPYLDVNGTVNGQLIRQSKWVDW…
D3 CBM2a D7 Cel6B				accatggcacatcaccaccaccatcacgtgggtaccGCCCCTGCGAATGCAGCAGGCTGTTCTGTGGATTATACCGTGAATTCCTGGGGAACCGGTTTTACAGCCAACGTAACAATAACTAATCTTGGGTCAGCGATCGACGGATGGACCCTTGAGTGGGACTTTCCGGGCGATCAGCAGGTAACGAACTTATGGAACGGAACGTATACGCAGTCCGGTGAACATGTGAGTGTGTCAAATGCGCCTTACAATGCGTCTATTCCTGCAGATGGGACCGTAGAATTCGGTTTCAATGGTTCGTACAGCGGGAGTAATGACATTCCATCTAGCTTCAAACTGAATGGTGTCACTTGTGACGGAAGCGATGACCCTGATCCGGAGCCTTCTCCGTCGCCCAGT…													APANAAGCSVDYTVNSWGTGFTANVTITNLGSAIDGWTLEWDFPGDQQVTNLWNGTYTQSGEHVSVSNAPYNASIPADGTVEFGFNGSYSGSNDIPSSFKLNGVTCDGSDDPDPEPSPSPSPSPSPTDPDEPGGPTNPPTNPGKKVKNPFKGAKLYVNPVWSAKAKAEPGGSKVAKESTAVWLDRIGAIEGNDSPTTGSMGLRDHLEEAVRQSGGKPLTIQVVIYNLPGRDCAALASNGELGPDELDRYKSEYIDPIAKIMWDFAKYKNLRIVAIIEIDSLPNLVTNVGGNGGTKLCAYMKKKGGYVNGVGYALRKLGEIPNVYNYIDAAHHGWIGWDSNFGPSVDIFYEAANASGSTVDYVHGFISNTANYSATVEPYLDVNGKVKGRLIRQSKWVDW…
D3 CBM2a D5 Cel6B				accatggcacatcaccaccaccatcacgtgggtaccGCACCCGCCAACGCAGCCGGGTGCTCCGTGGATTATACTGTTAATTCATGGGGCACTGGTTTTACCGCGAATGTGACAATTACTAATCTAGGAAGCGCTATTGATGGTTGGACCTTGGAGTGGGACTTTCCAGGGGATCAACAAGTTACGAATCTGTGGAATGGCACCTATACCCAATCAGGTGAGCACGTGTCTGTCTCTAACGCGCCATATAACGCGAGTATTCCCGCTGATGGCACCGTTGAATTTGGATTTAACGGCTCTTATTCGGGTAGCAATGATATACCGTCATCTTTCAAACTGAACGGAGTTACCTGCGATGGCTCGGATGATCCAGACCCTGAACCGTCACCGTCGCCGAGT…													APANAAGCSVDYTVNSWGTGFTANVTITNLGSAIDGWTLEWDFPGDQQVTNLWNGTYTQSGEHVSVSNAPYNASIPADGTVEFGFNGSYSGSNDIPSSFKLNGVTCDGSDDPDPEPSPSPSPSPSPTDPDEPGGPTNPPTNPGEKVDNPFEGAKLYVNPVWSAKAAAEPGGSAVANESTAVWLDRIGAIEGNDSPTTGSMGLRDHLEEAVRQSGGKPLTIQVVIYNLPGRDCAALASNGELGPDELDRYKSEYIDPIAKIMWDFADYENLRIVAIIEIDSLPNLVTNVGGNGGTELCAYMKKKGGYVNGVGYALRKLGEIPNVYNYIDAAHHGWIGWKSNFGPSVDIFYEAANASGSTVDYVHGFISNTANYSATVEPYLDVNGTVNGRLIRQSKWVDW…
D3 CBM2a D3 Cel6B				accatggcacatcaccaccaccatcacgtgggtaccGCACCAGCCAATGCCGCGGGATGTTCGGTAGACTACACCGTTAATTCGTGGGGGACCGGATTTACAGCGAACGTTACTATTACAAACTTGGGTTCGGCCATAGATGGATGGACGCTGGAATGGGACTTTCCGGGTGATCAACAGGTGACCAACCTCTGGAATGGCACCTATACCCAGTCTGGGGAACATGTTTCCGTTAGTAACGCGCCGTATAATGCGTCAATACCTGCTGATGGGACGGTCGAGTTTGGCTTTAATGGTTCCTATAGTGGCAGCAATGACATACCGAGCTCTTTTAAATTGAACGGGGTCACGTGCGATGGTTCTGATGATCCGGATCCTGAACCAAGCCCCTCACCTAGT…													APANAAGCSVDYTVNSWGTGFTANVTITNLGSAIDGWTLEWDFPGDQQVTNLWNGTYTQSGEHVSVSNAPYNASIPADGTVEFGFNGSYSGSNDIPSSFKLNGVTCDGSDDPDPEPSPSPSPSPSPTDPDEPGGPTNPPTNPGEKVDNPFEGAKLYVNPVWSAKAAAEPGGSAVADESTAVWLDRIGAIEGNDSPTTGSMGLRDHLEEAVEQSGGDPLTIQVVIYNLPGRDCAALASNGELGPDELDRYKSEYIDPIADIMWDFADYEDLRIVAIIEIDSLPNLVTNVGGNGGTELCAYMKERGGYVNGVGYALRELGEIPNVYNYIDAAHHGWIGWDSNFGPSVDIFYEAANASGSTVDYVHGFISNTANYSATVEPYLDVDGTVDGQLIRQSKWVDW…
D3 CBM2a D1 Cel6B				accatggcacatcaccaccaccatcacgtgggtaccGCACCCGCCAACGCCGCCGGATGTAGTGTTGATTATACCGTGAACTCCTGGGGAACAGGTTTCACCGCAAATGTTACCATTACCAACTTGGGTTCCGCGATTGATGGATGGACATTGGAATGGGACTTCCCAGGGGATCAACAAGTTACCAATCTTTGGAATGGCACTTATACCCAGAGTGGTGAGCATGTTTCAGTAAGTAATGCCCCATATAATGCATCTATTCCGGCAGATGGTACAGTGGAATTTGGATTTAATGGATCCTATTCTGGTTCGAACGACATTCCGTCTTCTTTTAAGCTTAACGGTGTGACCTGTGACGGGTCTGACGATCCAGACCCGGAGCCGAGTCCTTCCCCAAGC…													APANAAGCSVDYTVNSWGTGFTANVTITNLGSAIDGWTLEWDFPGDQQVTNLWNGTYTQSGEHVSVSNAPYNASIPADGTVEFGFNGSYSGSNDIPSSFKLNGVTCDGSDDPDPEPSPSPSPSPSPTDPDEPGGPTNPPTNPGEKVDNPFEGAELYVNPVWSAKAAAEPGGSAVADESTAVWLDRIGAIEGNDSPTTGSMGLEDHLEEAVEQSGGDPLTIQVVIYNLPGRDCAALASNGELGPDELDKYKSEYIDPIADIMWDFADYEDLRIVAIIEIDSLPNLVTNVGGDGGTELCAYMEENGGYVNGVGYALEKLGEIPNVYNYIDAAHHGWIGWDSNFGPSVDIFYEAANASGSTVDYVHGFISNTANYSATVEPYLDVDGTVDGELIRESEWVDW…
D2 CBM2a WT Cel6B				accatggcacatcaccaccaccatcacgtgggtaccGCACCAGCGAATGCAGCAGGATGTTCTGTGGACTATACGGTTAACTCATGGGGAACGGGTTTTACTGCAAATGTTGAAATTACGAACCTGGGGTCAGCAATCAATGGCTGGACCCTAGAGTGGGACTTCCCTGGCAACCAACAGGTAACAAATCTCTGGAATGGTACTTATACCCAGGATGGTCAACATGTTAGTGTTAGCAATGCTCCGTATAATGCATCTATACCGGCGGATGGTACGGTCGAATTTGGCTTCAACGGGGAATATAGCGGCTCTAATGACATCCCAAGTTCCTTTAAGTTGGAAGGGGTCGACTGTGATGGTTCGGATGATCCTGATCCGGAACCTTCACCTAGCCCAAGT…													APANAAGCSVDYTVNSWGTGFTANVEITNLGSAINGWTLEWDFPGNQQVTNLWNGTYTQDGQHVSVSNAPYNASIPADGTVEFGFNGEYSGSNDIPSSFKLEGVDCDGSDDPDPEPSPSPSPSPSPTDPDEPGGPTNPPTNPGEKVDNPFEGAKLYVNPVWSAKAAAEPGGSAVANESTAVWLDRIGAIEGNDSPTTGSMGLRDHLEEAVRQSGGDPLTIQVVIYNLPGRDCAALASNGELGPDELDRYKSEYIDPIADIMWDFADYENLRIVAIIEIDSLPNLVTNVGGNGGTELCAYMKQNGGYVNGVGYALRKLGEIPNVYNYIDAAHHGWIGWDSNFGPSVDIFYEAANASGSTVDYVHGFISNTANYSATVEPYLDVNGTVNGQLIRQSKWVDW…
D1 CBM2a WT Cel6B				accatggcacatcaccaccaccatcacgtgggtaccGCCCCTGCCAACGCAGATGGATGTGAAGTTGATTATACCGTAAATTCTTGGGGGACGGGCTTTACAGCGAATGTGACTATCACCAATTTGGGAAGCGAGATTAATGGCTGGACGCTCGAATGGGACTTCCCTGGAGATCAGCAGGTAACAAATTTATGGAATGGGACTTATACGGAAAGCGGTCAGCATGTTAGTGTTTCAAATGCACCATATAATGCATCTATCCCGGCGAACGGCACCGTTGAGTTTGGCTTTAATGGGAGCTATGAGGGTAGCAATGACATCCCTGATGAGTTCAAGTTAGAGGGGGTTACGTGTGACGGTAGCGACGATCCTGATCCGGAACCGTCACCGAGCCCCTCC…													APANADGCEVDYTVNSWGTGFTANVTITNLGSEINGWTLEWDFPGDQQVTNLWNGTYTESGQHVSVSNAPYNASIPANGTVEFGFNGSYEGSNDIPDEFKLEGVTCDGSDDPDPEPSPSPSPSPSPTDPDEPGGPTNPPTNPGEKVDNPFEGAKLYVNPVWSAKAAAEPGGSAVANESTAVWLDRIGAIEGNDSPTTGSMGLRDHLEEAVRQSGGDPLTIQVVIYNLPGRDCAALASNGELGPDELDRYKSEYIDPIADIMWDFADYENLRIVAIIEIDSLPNLVTNVGGNGGTELCAYMKQNGGYVNGVGYALRKLGEIPNVYNYIDAAHHGWIGWDSNFGPSVDIFYEAANASGSTVDYVHGFISNTANYSATVEPYLDVNGTVNGQLIRQSKWVDW…
D1 CBM2a D7 Cel6B				accatggcacatcaccaccaccatcacgtgggtaccGCGCCGGCCAACGCCGATGGTTGTGAGGTTGATTATACGGTCAACTCTTGGGGGACTGGCTTTACCGCCAATGTCACCATTACCAATCTGGGCAGCGAAATTAATGGCTGGACCCTCGAATGGGATTTTCCAGGTGACCAACAAGTGACCAATCTGTGGAACGGTACGTATACCGAATCAGGCCAGCACGTTTCCGTGTCTAATGCGCCGTACAATGCAAGTATCCCGGCCAACGGGACTGTGGAATTTGGCTTCAACGGAAGTTATGAAGGCTCAAATGACATTCCAGACGAATTCAAACTTGAGGGGGTAACCTGTGACGGCTCCGACGATCCGGATCCCGAACCCTCACCGAGTCCTTCG…													APANADGCEVDYTVNSWGTGFTANVTITNLGSEINGWTLEWDFPGDQQVTNLWNGTYTESGQHVSVSNAPYNASIPANGTVEFGFNGSYEGSNDIPDEFKLEGVTCDGSDDPDPEPSPSPSPSPSPTDPDEPGGPTNPPTNPGKKVKNPFKGAKLYVNPVWSAKAKAEPGGSKVAKESTAVWLDRIGAIEGNDSPTTGSMGLRDHLEEAVRQSGGKPLTIQVVIYNLPGRDCAALASNGELGPDELDRYKSEYIDPIAKIMWDFAKYKNLRIVAIIEIDSLPNLVTNVGGNGGTKLCAYMKKKGGYVNGVGYALRKLGEIPNVYNYIDAAHHGWIGWDSNFGPSVDIFYEAANASGSTVDYVHGFISNTANYSATVEPYLDVNGKVKGRLIRQSKWVDW…
D1 CBM2a D5 Cel6B				accatggcacatcaccaccaccatcacgtgggtaccGCGCCTGCCAACGCGGACGGTTGCGAGGTGGATTATACAGTTAACAGCTGGGGGACAGGATTTACCGCGAATGTCACCATAACAAATTTGGGCTCTGAGATCAATGGTTGGACACTAGAGTGGGACTTTCCAGGTGACCAGCAAGTAACCAATCTGTGGAACGGAACTTATACAGAGTCCGGTCAACATGTGTCCGTCTCTAACGCGCCCTATAATGCGTCTATTCCAGCAAACGGCACAGTTGAATTTGGTTTTAATGGTTCTTATGAAGGAAGTAACGATATCCCCGACGAGTTTAAATTAGAAGGCGTGACCTGTGATGGCAGCGATGATCCGGATCCAGAACCTTCCCCGTCACCGAGC…													APANADGCEVDYTVNSWGTGFTANVTITNLGSEINGWTLEWDFPGDQQVTNLWNGTYTESGQHVSVSNAPYNASIPANGTVEFGFNGSYEGSNDIPDEFKLEGVTCDGSDDPDPEPSPSPSPSPSPTDPDEPGGPTNPPTNPGEKVDNPFEGAKLYVNPVWSAKAAAEPGGSAVANESTAVWLDRIGAIEGNDSPTTGSMGLRDHLEEAVRQSGGKPLTIQVVIYNLPGRDCAALASNGELGPDELDRYKSEYIDPIAKIMWDFADYENLRIVAIIEIDSLPNLVTNVGGNGGTELCAYMKKKGGYVNGVGYALRKLGEIPNVYNYIDAAHHGWIGWKSNFGPSVDIFYEAANASGSTVDYVHGFISNTANYSATVEPYLDVNGTVNGRLIRQSKWVDW…
D1 CBM2a D3 Cel6B				accatggcacatcaccaccaccatcacgtgggtaccGCTCCGGCCAACGCAGATGGTTGCGAAGTGGACTACACCGTTAATAGTTGGGGTACGGGTTTTACTGCTAACGTGACAATTACCAATCTCGGCTCAGAAATTAATGGATGGACGCTGGAATGGGATTTCCCAGGTGATCAGCAGGTCACCAATCTCTGGAACGGAACATATACCGAAAGTGGCCAACATGTCTCGGTTAGCAATGCGCCTTATAATGCATCAATTCCCGCGAATGGTACAGTGGAATTTGGCTTTAATGGCTCCTATGAGGGTTCCAACGATATACCGGACGAATTCAAGTTAGAGGGAGTAACATGTGATGGCAGCGATGATCCGGATCCTGAGCCAAGTCCGTCACCATCG…													APANADGCEVDYTVNSWGTGFTANVTITNLGSEINGWTLEWDFPGDQQVTNLWNGTYTESGQHVSVSNAPYNASIPANGTVEFGFNGSYEGSNDIPDEFKLEGVTCDGSDDPDPEPSPSPSPSPSPTDPDEPGGPTNPPTNPGEKVDNPFEGAKLYVNPVWSAKAAAEPGGSAVADESTAVWLDRIGAIEGNDSPTTGSMGLRDHLEEAVEQSGGDPLTIQVVIYNLPGRDCAALASNGELGPDELDRYKSEYIDPIADIMWDFADYEDLRIVAIIEIDSLPNLVTNVGGNGGTELCAYMKERGGYVNGVGYALRELGEIPNVYNYIDAAHHGWIGWDSNFGPSVDIFYEAANASGSTVDYVHGFISNTANYSATVEPYLDVDGTVDGQLIRQSKWVDW…
D1 CBM2a D1 Cel6B				accatggcacatcaccaccaccatcacgtgggtaccGCCCCGGCCAACGCTGATGGTTGTGAAGTTGACTATACGGTGAATTCATGGGGGACTGGTTTCACAGCCAATGTTACTATCACGAACCTCGGTAGTGAAATTAATGGCTGGACTCTGGAATGGGACTTTCCAGGCGATCAACAGGTTACAAACTTGTGGAATGGCACGTATACTGAGTCTGGTCAGCACGTCTCCGTGTCCAATGCACCTTACAATGCATCAATACCGGCAAATGGGACGGTGGAATTTGGTTTCAATGGTTCATACGAAGGGTCTAACGATATACCGGACGAATTCAAGTTAGAAGGAGTGACCTGTGACGGTTCCGACGACCCGGACCCTGAGCCCAGTCCTTCTCCGTCA…													APANADGCEVDYTVNSWGTGFTANVTITNLGSEINGWTLEWDFPGDQQVTNLWNGTYTESGQHVSVSNAPYNASIPANGTVEFGFNGSYEGSNDIPDEFKLEGVTCDGSDDPDPEPSPSPSPSPSPTDPDEPGGPTNPPTNPGEKVDNPFEGAELYVNPVWSAKAAAEPGGSAVADESTAVWLDRIGAIEGNDSPTTGSMGLEDHLEEAVEQSGGDPLTIQVVIYNLPGRDCAALASNGELGPDELDKYKSEYIDPIADIMWDFADYEDLRIVAIIEIDSLPNLVTNVGGDGGTELCAYMEENGGYVNGVGYALEKLGEIPNVYNYIDAAHHGWIGWDSNFGPSVDIFYEAANASGSTVDYVHGFISNTANYSATVEPYLDVDGTVDGELIRESEWVDW…

### Sheet: Lysate Screen Data
Supplementary Information (SI) Sequences There is an "I" in team: individual improvements in supercharged cellulase cocktail facilitates cooperative cellulose degradation Antonio DeChellis1, Samantha Shimabukuro1, Sumay Trivedi1, Reena Lubowski1, Bhargava Nemmaru1, Shishir P. S. Chundawat1* 1Department of Chemical and Biochemical Engineering, Rutgers University, NJ, USA Corresponding Author: Shis…
								AFEX CS				Cellulose I				PASC
								pH 5.5		pH 7.5		pH 5.5		pH 7.5		pH 5.5		pH 7.5
				Construct Number	Construct	Net Charge (Integer)	Net charge (pH 7, no His Tag)	Glucose Equiv. (g/L)	STD	Glucose Equiv. (g/L)	STD	Glucose Equiv. (g/L)	STD	Glucose Equiv. (g/L)	Error in Red Sug Con	Glucose Equiv. (g/L)	STD	Glucose Equiv. (g/L)	STD
				1	WT_CBM2a_WT_Cel6B	-31	-36.5	0.551588	0.0866088	0.710146	0.044453	0.61255	0.0755356	0.731969	0.0270182	0.549299	0.0233134	0.673416	0.0492721
				2	WT_CBM2a_D8_Cel6B	10	4.5	0.650687	0.0632336	1.03256	0.0655809	0.646394	0.0746509	0.881869	0.0451544	0.590799	0.0358445	0.768389	0.0605172
				3	WT_CBM2a_D7_Cel6B	-3	-8.5	0.765026	0.0685378	0.922295	0.0305161	0.689611	0.065222	0.91836	0.04758	0.679594	0.046398	0.947911	0.0390435
				4	WT_CBM2a_D6_Cel6B	-9	-14.5	0.646537	0.0732908	0.831282	0.035846	0.669004	0.046123	0.860332	0.0176026	0.825844	0.0582944	1.02676	0.0654994
				5	WT_CBM2a_D5_Cel6B	-21	-26.5	0.587221	0.0773412	0.655839	0.0447114	0.742559	0.055963	0.867416	0.0551536	1.05867	0.0323886	1.13037	0.0714224
				6	WT_CBM2a_D4_Cel6B	-40	-45.4	0.596231	0.0332505	0.696324	0.0183749	0.451208	0.0240321	0.741276	0.0236885	0.697345	0.00953907	0.920618	0.0297928
				7	WT_CBM2a_D3_Cel6B	-50	-55.4	0.754595	0.0628758	0.935935	0.0257825	0.550746	0.0782625	0.805163	0.0234496	0.631193	0.00415249	0.753663	0.0551714
				8	WT_CBM2a_D2_Cel6B	-59	-64.4	0.746137	0.0694098	0.822922	0.0569017	0.517981	0.0112943	0.725781	0.0653258	0.601359	0.0370597	0.686801	0.0366363
				9	WT_CBM2a_D1_Cel6B	-67	-72.4	0.40943	0.0197576	0.532365	0.0636885	0.282898	0.0186519	0.461086	0.0115385	0.412427	0.0269717	0.571391	0.0236699
				10	D8_CBM2a_WT_Cel6B	-25	-27.7	0.705714	0.0698427	0.526017	0.0657265	0.71577	0.0217921	0.887387	0.0417504	0.916556	0.0229346	1.04322	0.0196497
				11	D7_CBM2a_WT_Cel6B	-25	-30.5	0.592635	0.0245856	0.586841	0.0616173	0.517315	0.117042	0.770978	0.0533583	0.893247	0.0609824	1.03223	0.0232502
				12	D6_CBM2a_WT_Cel6B	-27	-32.5	0.580914	0.0253641	0.471564	0.0649593	0.615144	0.043084	0.570902	0.107493	0.820258	0.0249855	1.02591	0.12643
				13	D5_CBM2a_WT_Cel6B	-29	-34.5	0.908897	0.0264681	0.721963	0.0172843	0.899574	0.0313968	0.768669	0.0119048	1.23282	0.0866203	0.768114	0.00943498
				14	D3_CBM2a_WT_Cel6B	-35	-40.4	0.576385	0.0213138	0.551523	0.0677554	0.752131	0.025425	0.651372	0.0939693	1.01032	0.0333173	0.801412	0.0103667
				15	D2_CBM2a_WT_Cel6B	-37	-42.4	0.548215	0.0614153	0.593767	0.0367646	0.64418	0.0367298	0.735016	0.0878063	0.755994	0.0483057	0.897643	0.10146
				16	D1_CBM2a_WT_Cel6B	-40	-45.4	0.527104	0.0392055	0.519357	0.0397797	0.675147	0.0300283	0.814798	0.0670277	1.13572	0.0422638	1.19599	0.0993201
				17	D7_CBM2a_D7_Cel6B	3	-2.5	0.658697	0.0438197	0.539957	0.0483363	0.577384	0.0220393	0.816995	0.0575923	0.573255	0.0312768	0.812666	0.0606658
				18	D7_CBM2a_D5_Cel6B	-15	-20.5	0.657365	0.0345209	0.488457	0.114455	0.72809	0.0403455	0.750333	0.049813	1.04409	0.0251349	1.0596	0.0714044
				19	D7_CBM2a_D3_Cel6B	-44	-49.4	0.571457	0.0211517	0.324099	0.0402637	0.520844	0.0239116	0.419153	0.121517	0.433138	0.00489738	0.458644	0.0353399
				20	D7_CBM2a_D1_Cel6B	-61	-66.4	0.42175	0.0127314	0.247736	0.0149269	0.350892	0.017301	0.331047	0.0662609	0.274507	0.005483	0.374933	0.0375499
				21	D5_CBM2a_D7_Cel6B	-1	-6.5	0.579582	0.0169502	0.489877	0.0321099	0.519113	0.0326945	0.566329	0.133789	0.573455	0.0147746	0.714971	0.0866943
				22	D5_CBM2a_D5_Cel6B	-19	-24.5	0.789491	0.0309313	0.76838	0.0154099	0.689398	0.021936	0.79655	0.20412	0.913958	0.0212261	1.05288	0.100025
				23	D5_CBM2a_D3_Cel6B	-48	-53.4	0.396311	0.053442	0.414758	0.0247521	0.354755	0.0117266	0.390916	0.0988485	0.275373	0.0219022	0.371537	0.0901272
				24	D5_CBM2a_D1_Cel6B	-65	-70.4	0.434803	0.0250143	0.483884	0.028694	0.407032	0.0261523	0.533431	0.0183288	0.310802	0.00825893	0.450453	0.0416539
				25	D3_CBM2a_D7_Cel6B	-7	-12.5	0.420618	0.0114183	0.320836	0.010983	0.519446	0.017926	0.466103	0.00788158	0.738879	0.0406591	0.621337	0.0526485
				26	D3_CBM2a_D5_Cel6B	-25	-30.5	0.591569	0.0281282	0.444126	0.0797877	0.585176	0.0446879	0.554142	0.0235819	0.714482	0.0286003	0.527837	0.00946502
				27	D3_CBM2a_D3_Cel6B	-54	-59.4	0.593034	0.0434826	0.432405	0.0328571	0.802544	0.0193519	0.623135	0.0656078	1.13146	0.0678746	0.833644	0.048577
				28	D3_CBM2a_D1_Cel6B	-71	-76.4	0.561668	0.040928	0.390828	0.0394793	0.545218	0.0878148	0.699654	0.0494921	0.449454	0.0270221	0.608617	0.0840888
				29	D1_CBM2a_D7_Cel6B	-12	-17.5	0.51292	0.0171984	0.598695	0.0388386	0.446391	0.0209506	0.565663	0.0133732	0.44679	0.0198866	0.603423	0.044925
				30	D1_CBM2a_D5_Cel6B	-30	-35.4	0.409696	0.016199	0.514784	0.027752	0.420618	0.0264214	0.590237	0.065702	0.624267	0.0433047	0.737014	0.138083
				31	D1_CBM2a_D3_Cel6B	-59	-64.4	0.413426	0.013478	0.441063	0.0213504	0.315464	0.0205924	0.382925	0.0507487	0.263719	0.0202649	0.353356	0.0165068
				32	D1_CBM2a_D1_Cel6B	-76	-81.4	0.40337	0.0404287	0.485749	0.0261856	0.339704	0.0222764	0.526638	0.082106	0.436401	0.0535497	0.688865	0.102658
